# Stronger evidence for relaxed selection than adaptive evolution in high-elevation animal mtDNA

**DOI:** 10.1101/2024.01.20.576402

**Authors:** Erik N. K. Iverson, Abby Criswell, Justin C. Havird

**Affiliations:** Department of Integrative Biology, the University of Texas at Austin, Austin, TX, United States

## Abstract

Mitochondrial (mt) genes are the subject of many adaptive hypotheses due to the key role of mitochondria in energy production and metabolism. One widespread adaptive hypothesis is that selection imposed by life at high elevation leads to the rapid fixation of beneficial alleles in mtDNA, reflected in the increased rates of mtDNA evolution documented in many high-elevation species. However, the assumption that fast mtDNA evolution is caused by positive, rather than relaxed purifying selection has rarely been tested. Here, we calculated the *d*_N_/*d_S_* ratio, a metric of nonsynonymous substitution bias, and explicitly tested for relaxed selection in the mtDNA of over 700 species of terrestrial vertebrates, freshwater fishes, and arthropods, with information on elevation and latitudinal range limits, range sizes, and body sizes. We confirmed that mitochondrial genomes of high-elevation taxa have slightly higher *d*_N_/*d_S_* ratios compared to low-elevation relatives. High-elevation species tend to have smaller ranges, which predict higher *d*_N_/*d_S_* ratios and more relaxed selection across species and clades, while absolute elevation and latitude do not predict higher *d*_N_/*d_S_*. We also find a positive relationship between body mass and *d*_N_/*d_S_*, supporting a role for small effective population size leading to relaxed selection. We conclude that higher mt *d*_N_/*d_S_* among high-elevation species is more likely to reflect relaxed selection due to smaller ranges and reduced effective population size than adaptation to the environment. Our results highlight the importance of rigorously testing adaptive stories against non-adaptive alternative hypotheses, especially in mt genomes.
