## Supplementary Table S8 for "Stronger evidence for relaxed selection than adaptive evolution in high-elevation animal mtDNA"

### Sheet: README
The following table contains data corresponding to bins used in the analysis of clade-level data such as dN/dS values and k values for bins of various species (tips) in the clade-level phylogeny and corresponding ecological data.
The following column headers are used:
Column	Explanation
clade	Clade used for phylogenetic analysis
model	Model used for the generation of the RAxML phylogeny for the clade
type	Type of analysis: CI = Climatic Index, lnR = natural log of range size, mid-elev = midpoint elevation, mid-lat = midpoint latitude
1rate_w	dN/dS value calculated for the whole clade under a one-rate (null) model
bin	Number of the bin in order of increasing parameter value
bin_min	Minimum parameter value for the bin (bounded by start of next bin). For CI, these are increments of 5 dimensionless CI units; for lnR, these are increments of 2 integers of the natural log of range size (6, 8, 10, 12, etc.) but given in units of square kilometers; for mid-elev, these are increments of 500 m of elevation; for mid-lat, these are increments of 5 degrees of latitude.
n	Number of species (tips) in a bin
w	dN/dS of the bin, i.e., one rate corresponding to the tips of all included species AND internal branches where all descendent branches and tips are included in the bin
w_ratio	Ratio of w to 1rate_w, i.e., ratio of dN/dS for the bin to the 1rate (null) dN/dS for the whole tree.
1rate_lnL	Log-likelihood of the 1-rate (null) model
multi_lnL	Log-likelihood of the multi-rate model with tips having different rate parameters by bin
df	Degrees of freedom in the likelihood-ratio test between models
LRT_stat	Likelihood-ratio statistic comparing models
p_value_LRtest	p-value of the likelihood ratio test comparing models
k	k-value (relaxation parameter) calculated by RELAX
lr_p	p-value of the likelihood ratio test in RELAX
lr	Likelihood ratio calculated by RELAX
p_cat	Categorical value for p-values: ns = non-significant (p > 0.05), sig = significant (bonferroni value < p < 0.05), ss = significant after bonferroni correction (p < bonferroni value for type & clade)
hyphy_log	Log number of HyPhy model run on RELAX webserver

### Sheet: Supplementary_Table_S8
clade	model	type	1rate_w	bin	bin_min	n	w	w_ratio	1rate_lnL	multi_lnL	df	LRT_stat	p_value_LRtest	k	lr_p	lr	p_cat	hyphy_log
Bovidae+Moschidae	gtrgamma	CI	0.03472	1	0	3	0.02652	0.763825	-185120	-185014	11	210.884	4.08E-39	1.01757	0.794732819391306000000000000000	0.0676883	ns	6452cd454210ed2957ad0e14
Bovidae+Moschidae	gtrgamma	CI	0.03472	2	5	4	0.03245	0.93462	-185120	-185014	11	210.884	4.08E-39	0.960848	0.804277953081977000000000000000	0.061412	ns	6452ce514210ed2957ad0e76
Bovidae+Moschidae	gtrgamma	CI	0.03472	3	10	13	0.02542	0.732143	-185120	-185014	11	210.884	4.08E-39	1.07858	0.075733722822107300000000000000	3.15416	ns	6452cf3c4210ed2957ad0f08
Bovidae+Moschidae	gtrgamma	CI	0.03472	4	15	9	0.02659	0.765841	-185120	-185014	11	210.884	4.08E-39	0.932796	0.159392388554890000000000000000	1.97998	ns	6452d0204210ed2957ad0f6b
Bovidae+Moschidae	gtrgamma	CI	0.03472	5	20	11	0.04165	1.1996	-185120	-185014	11	210.884	4.08E-39	0.856696	2.19191e-12	49.3042	ss	6452d1b84210ed2957ad0ff1
Bovidae+Moschidae	gtrgamma	CI	0.03472	6	25	11	0.03391	0.976671	-185120	-185014	11	210.884	4.08E-39	0.946138	0.189817815580895000000000000000	1.71903	ns	6452d3704210ed2957ad106a
Bovidae+Moschidae	gtrgamma	CI	0.03472	7	30	9	0.03909	1.12586	-185120	-185014	11	210.884	4.08E-39	0.927176	0.023128241868426800000000000000	5.15885	sig	6452d4b54210ed2957ad10fa
Bovidae+Moschidae	gtrgamma	CI	0.03472	8	35	8	0.05999	1.72782	-185120	-185014	11	210.884	4.08E-39	0.170618	1.44329e-15	63.7304	ss	6452d5d64210ed2957ad119a
Bovidae+Moschidae	gtrgamma	CI	0.03472	9	40	6	0.0682	1.96429	-185120	-185014	11	210.884	4.08E-39	0.624937	1.0667e-12	50.7173	ss	6452d8944210ed2957ad11f9
Bovidae+Moschidae	gtrgamma	CI	0.03472	10	45	9	0.03979	1.14603	-185120	-185014	11	210.884	4.08E-39	0.854557	0.000078539419996026500000000000	15.5931	ss	6452d9c24210ed2957ad1299
Bovidae+Moschidae	gtrgamma	CI	0.03472	11	50	4	0.0409	1.178	-185120	-185014	11	210.884	4.08E-39	0.842901	0.017701983905670100000000000000	5.6254	sig	6452dabb4210ed2957ad12f7
Bovidae+Moschidae	gtrgamma	CI	0.03472	12	55	1	0.05254	1.51325	-185120	-185014	11	210.884	4.08E-39	0.784824	0.154266441271177000000000000000	2.02955	ns	6452dbbb4210ed2957ad13db
Bovidae+Moschidae	gtrgamma	lnR	0.03472	9	8103	5	0.03391	0.976671	-185120	-185082	8	75.0733	4.77E-13	0.937121	0.108034673002589000000000000000	2.58274	ns	6452f9c6b0247460d2249116
Bovidae+Moschidae	gtrgamma	lnR	0.03472	8	22026	3	0.05103	1.46976	-185120	-185082	8	75.0733	4.77E-13	0.768293	0.009637055290909520000000000000	6.70078	sig	6452f8afb0247460d22490a9
Bovidae+Moschidae	gtrgamma	lnR	0.03472	7	59874	4	0.04085	1.17656	-185120	-185082	8	75.0733	4.77E-13	0.315217	0.000001006136136072470000000000	23.9164	ss	6452f79fb0247460d224900c
Bovidae+Moschidae	gtrgamma	lnR	0.03472	6	162755	8	0.04558	1.31279	-185120	-185082	8	75.0733	4.77E-13	0.900605	0.000056182458666564900000000000	16.2272	ss	6452f434b0247460d2248f01
Bovidae+Moschidae	gtrgamma	lnR	0.03472	5	442413	11	0.04947	1.42483	-185120	-185082	8	75.0733	4.77E-13	0.81962	1.66533e-15	63.3965	ss	6452f30ab0247460d2248ea3
Bovidae+Moschidae	gtrgamma	lnR	0.03472	4	1202604	16	0.03406	0.980991	-185120	-185082	8	75.0733	4.77E-13	0.941133	0.024987794851409100000000000000	5.02473	sig	6452f1e0b0247460d2248e45
Bovidae+Moschidae	gtrgamma	lnR	0.03472	3	3269017	22	0.03579	1.03082	-185120	-185082	8	75.0733	4.77E-13	0.94719	0.171755761551364000000000000000	1.86755	ns	6452ef17b0247460d2248de7
Bovidae+Moschidae	gtrgamma	lnR	0.03472	2	8886111	16	0.02975	0.856855	-185120	-185082	8	75.0733	4.77E-13	0.911175	0.038494896937751400000000000000	4.28302	sig	6452ede3b0247460d2248d89
Bovidae+Moschidae	gtrgamma	lnR	0.03472	1	24154953	3	0.02863	0.824597	-185120	-185082	8	75.0733	4.77E-13	0.973081	0.839055229329609000000000000000	0.0412505	ns	6452ec74b0247460d2248d0d
Bovidae+Moschidae	gtrgamma	mid-elev	0.03472	1	0	3	0.02635	0.758929	-185120	-185061	9	117.955	3.50E-21	0.938488	0.691768865402172000000000000000	0.157177	ns	64529bdb4210ed2957acf6bf
Bovidae+Moschidae	gtrgamma	mid-elev	0.03472	2	500	18	0.02902	0.835829	-185120	-185061	9	117.955	3.50E-21	1.08902	0.224887664281426000000000000000	1.47291	ns	64529ce94210ed2957acf71f
Bovidae+Moschidae	gtrgamma	mid-elev	0.03472	3	1000	18	0.03159	0.90985	-185120	-185061	9	117.955	3.50E-21	0.925685	0.048246990942412600000000000000	3.90136	sig	6452a3044210ed2957acfba7
Bovidae+Moschidae	gtrgamma	mid-elev	0.03472	4	1500	13	0.04414	1.27131	-185120	-185061	9	117.955	3.50E-21	0.635055	6.8774e-11	42.5535	ss	6452a3ec4210ed2957acfc05
Bovidae+Moschidae	gtrgamma	mid-elev	0.03472	5	2000	15	0.0418	1.20392	-185120	-185061	9	117.955	3.50E-21	0.862765	3.00737e-10	39.6698	ss	6452a4e24210ed2957acfc67
Bovidae+Moschidae	gtrgamma	mid-elev	0.03472	6	2500	6	0.0451	1.29896	-185120	-185061	9	117.955	3.50E-21	0.561891	0.000000010435582176171400000000	32.7584	ss	6452a5be4210ed2957acfcde
Bovidae+Moschidae	gtrgamma	mid-elev	0.03472	7	3000	9	0.04608	1.32719	-185120	-185061	9	117.955	3.50E-21	0.886025	0.000000347068929151817000000000	25.9683	ss	6452a69d4210ed2957acfda1
Bovidae+Moschidae	gtrgamma	mid-elev	0.03472	8	3500	2	0.0193	0.555876	-185120	-185061	9	117.955	3.50E-21	1.05721	0.490514412365092000000000000000	0.475398	ns	6452a7ab4210ed2957acfe65
Bovidae+Moschidae	gtrgamma	mid-elev	0.03472	9	4000	3	0.03498	1.00749	-185120	-185061	9	117.955	3.50E-21	0.915712	0.078733111280516900000000000000	3.09086	ns	6452a8934210ed2957acfec3
Bovidae+Moschidae	gtrgamma	mid-elev	0.03472	10	5000	1	0.05457	1.57172	-185120	-185061	9	117.955	3.50E-21	0.846163	0.225860953069466000000000000000	1.46674	ns	6452a97e4210ed2957acff22
Bovidae+Moschidae	protgammawag?	mid-lat	0.03472	1	0	8	0.02849	0.820565	-185120	-185009	12	220.885	1.56E-40	0.967247	0.640026033360874000000000000000	0.218708	ns	6452b2fa4210ed2957ad02eb
Bovidae+Moschidae	protgammawag?	mid-lat	0.03472	2	5	12	0.02695	0.77621	-185120	-185009	12	220.885	1.56E-40	2.12345	0.002455712150352780000000000000	9.1733	sig	6452b4024210ed2957ad036a
Bovidae+Moschidae	protgammawag?	mid-lat	0.03472	3	10	7	0.03035	0.874136	-185120	-185009	12	220.885	1.56E-40	0.856321	0.010927966272462100000000000000	6.47699	sig	6452b51f4210ed2957ad03e2
Bovidae+Moschidae	protgammawag?	mid-lat	0.03472	4	15	15	0.0291	0.838134	-185120	-185009	12	220.885	1.56E-40	0.901397	0.007666485421682570000000000000	7.10977	sig	6452b60c4210ed2957ad048c
Bovidae+Moschidae	protgammawag?	mid-lat	0.03472	5	20	4	0.04377	1.26066	-185120	-185009	12	220.885	1.56E-40	0.448671	0.000022167407097151100000000000	17.9934	ss	6452b71d4210ed2957ad05ac
Bovidae+Moschidae	protgammawag?	mid-lat	0.03472	6	25	8	0.05359	1.54349	-185120	-185009	12	220.885	1.56E-40	0.629496	0	96.0667	ss	6452b8444210ed2957ad062c
Bovidae+Moschidae	protgammawag?	mid-lat	0.03472	7	30	14	0.05403	1.55616	-185120	-185009	12	220.885	1.56E-40	0.220875	0.000000075202864158185800000000	28.9258	ss	6452b9b24210ed2957ad06b4
Bovidae+Moschidae	protgammawag?	mid-lat	0.03472	8	35	6	0.0398	1.14631	-185120	-185009	12	220.885	1.56E-40	0.976649	0.768549308086064000000000000000	0.0865966	ns	6452baa64210ed2957ad0713
Bovidae+Moschidae	protgammawag?	mid-lat	0.03472	9	40	6	0.05662	1.63076	-185120	-185009	12	220.885	1.56E-40	0.726016	0.000000026258909602283600000000	30.966	ss	6452bb7f4210ed2957ad08a8
Bovidae+Moschidae	protgammawag?	mid-lat	0.03472	10	45	3	0.02599	0.74856	-185120	-185009	12	220.885	1.56E-40	1.06867	0.511486530164975000000000000000	0.431025	ns	6452bc5a4210ed2957ad095a
Bovidae+Moschidae	protgammawag?	mid-lat	0.03472	11	50	2	0.04676	1.34677	-185120	-185009	12	220.885	1.56E-40	0.783727	0.000016215430776345100000000000	18.589	ss	6452bd474210ed2957ad09dc
Bovidae+Moschidae	protgammawag?	mid-lat	0.03472	12	60	2	0.06286	1.81048	-185120	-185009	12	220.885	1.56E-40	0.758381	0.182248374390658000000000000000	1.77919	ns	6452be494210ed2957ad0a3c
Bovidae+Moschidae	protgammawag?	mid-lat	0.03472	13	70	1	0.03005	0.865495	-185120	-185009	12	220.885	1.56E-40	1.0205	0.789600086033723000000000000000	0.0711982	ns	6452bf754210ed2957ad0ab8
Cercopithecidae	protgammawag?	CI	0.10455	2	5	11	0.09999	0.956385	-195250	-194753	12	993.667	4.31E-205	7.5259	0	81.0663	ss	644ebeea4210ed2957ac5140
Cercopithecidae	protgammawag?	CI	0.10455	3	10	5	0.08242	0.788331	-195250	-194753	12	993.667	4.31E-205	0.0606672	0.000051815977748170800000000000	16.3805	ss	644ead2f4210ed2957ac4cc6
Cercopithecidae	protgammawag?	CI	0.10455	4	15	9	0.15443	1.47709	-195250	-194753	12	993.667	4.31E-205	0.123619	0.000001755140162429390000000000	22.846	ss	644eae664210ed2957ac4d14
Cercopithecidae	protgammawag?	CI	0.10455	5	20	12	0.09945	0.95122	-195250	-194753	12	993.667	4.31E-205	0.129579	1.672e-13	54.3571	ss	644eaff94210ed2957ac4d66
Cercopithecidae	protgammawag?	CI	0.10455	6	25	9	0.09284	0.887996	-195250	-194753	12	993.667	4.31E-205	0.908709	0.033267859689103000000000000000	4.53194	sig	644eb56a4210ed2957ac4dd7
Cercopithecidae	protgammawag?	CI	0.10455	7	30	5	0.56583	5.41205	-195250	-194753	12	993.667	4.31E-205	27.5653	0	2517.72	ss	644eb6694210ed2957ac4e25
Cercopithecidae	protgammawag?	CI	0.10455	8	35	4	0.10677	1.02123	-195250	-194753	12	993.667	4.31E-205	0.127836	0.001307096514621680000000000000	10.3325	sig	644eb7614210ed2957ac4e73
Cercopithecidae	protgammawag?	CI	0.10455	9	40	4	0.09075	0.868006	-195250	-194753	12	993.667	4.31E-205	0.665273	0.289894883932630000000000000000	1.12011	ns	644eb8404210ed2957ac4f0c
Cercopithecidae	protgammawag?	CI	0.10455	10	45	6	0.10171	0.972836	-195250	-194753	12	993.667	4.31E-205	7.50525	0.054998779147178700000000000000	3.68212	ns	644eb9364210ed2957ac4f5a
Cercopithecidae	protgammawag?	CI	0.10455	11	50	2	0.07863	0.75208	-195250	-194753	12	993.667	4.31E-205	0.124616	0.072475315498988700000000000000	3.22605	ns	644eba044210ed2957ac4fb0
Cercopithecidae	protgammawag?	CI	0.10455	12	55	3	0.13044	1.24763	-195250	-194753	12	993.667	4.31E-205	1.87479	0.008202533896976670000000000000	6.98871	sig	644ebada4210ed2957ac5002
Cercopithecidae	protgammawag?	CI	0.10455	13	65	1	0.14471	1.38412	-195250	-194753	12	993.667	4.31E-205	0.655254	0.186451332195352000000000000000	1.74544	ns	644ebc934210ed2957ac5054
Cercopithecidae	protgammawag?	CI	0.10455	1	75	1	0.10509	1.00516	-195250	-194753	12	993.667	4.31E-205	1.18917	1.000000000000000000000000000000	-0.0721393	ns	644ebd694210ed2957ac50a6
Cercopithecidae	protgammawag?	lnR	0.10455	11	148	2	0.07385	0.706361	-195250	-194969	10	562.861	1.58E-114	4.61483E-06	0.171957364492170000000000000000	1.8658	ns	645050704210ed2957ac8492
Cercopithecidae	protgammawag?	lnR	0.10455	10	403	1	0.12399	1.18594	-195250	-194969	10	562.861	1.58E-114	0.809039	0.619878397879476000000000000000	0.246039	ns	64504ce04210ed2957ac8444
Cercopithecidae	protgammawag?	lnR	0.10455	9	2981	1	0.1555	1.48733	-195250	-194969	10	562.861	1.58E-114	0.260422	0.138477562063971000000000000000	2.1948	ns	64504bf44210ed2957ac83f6
Cercopithecidae	protgammawag?	lnR	0.10455	8	8103	4	0.08012	0.766332	-195250	-194969	10	562.861	1.58E-114	0.977364	0.867274040709107000000000000000	0.0279298	ns	64504a324210ed2957ac838f
Cercopithecidae	protgammawag?	lnR	0.10455	7	22026	5	0.10988	1.05098	-195250	-194969	10	562.861	1.58E-114	0.611366	0.238182785721156000000000000000	1.39132	ns	64503ec34210ed2957ac8303
Cercopithecidae	protgammawag?	lnR	0.10455	6	59874	9	0.09691	0.926925	-195250	-194969	10	562.861	1.58E-114	0.24795	0.090578141815418200000000000000	2.86407	ns	64503ddb4210ed2957ac82b2
Cercopithecidae	protgammawag?	lnR	0.10455	5	162755	7	0.07084	0.677571	-195250	-194969	10	562.861	1.58E-114	0.0382725	0.547259624605477000000000000000	0.362249	ns	64503b394210ed2957ac824f
Cercopithecidae	protgammawag?	lnR	0.10455	4	442413	13	0.11007	1.0528	-195250	-194969	10	562.861	1.58E-114	5.02875	0	119.088	ss	64503a194210ed2957ac81ff
Cercopithecidae	protgammawag?	lnR	0.10455	3	1202604	10	0.19872	1.90072	-195250	-194969	10	562.861	1.58E-114	11.6542	0	721.701	ss	6450381a4210ed2957ac8126
Cercopithecidae	protgammawag?	lnR	0.10455	2	3269017	15	0.15955	1.52606	-195250	-194969	10	562.861	1.58E-114	5.23672	0	279.851	ss	6450366c4210ed2957ac80d8
Cercopithecidae	protgammawag?	lnR	0.10455	1	8886111	5	0.09876	0.94462	-195250	-194969	10	562.861	1.58E-114	0.0712186	0.000749568529819222000000000000	11.3621	ss	6450358c4210ed2957ac808a
Cercopithecidae	protgammawag?	mid-elev	0.10455	1	0	11	0.11567	1.10636	-195250	-195115	7	269.904	1.60E-54	8.99908	0	152.471	ss	644e08124210ed2957ac3998
Cercopithecidae	protgammawag?	mid-elev	0.10455	2	500	20	0.1206	1.15352	-195250	-195115	7	269.904	1.60E-54	3.66092	0	254.91	ss	644e094e4210ed2957ac39e6
Cercopithecidae	protgammawag?	mid-elev	0.10455	3	1000	20	0.09887	0.945672	-195250	-195115	7	269.904	1.60E-54	27.8634	0.107950592652042000000000000000	2.58397	ns	644e0cd54210ed2957ac3a4a
Cercopithecidae	protgammawag?	mid-elev	0.10455	4	1500	13	0.16904	1.61683	-195250	-195115	7	269.904	1.60E-54	5.58961	0	471.404	ss	644e0e1b4210ed2957ac3aa0
Cercopithecidae	protgammawag?	mid-elev	0.10455	5	2000	3	0.12108	1.15811	-195250	-195115	7	269.904	1.60E-54	0.77757	0.036147014080466600000000000000	4.39016	sig	644e0f204210ed2957ac3aee
Cercopithecidae	protgammawag?	mid-elev	0.10455	6	2500	3	0.13592	1.30005	-195250	-195115	7	269.904	1.60E-54	0.810782	0.568348357706650000000000000000	0.325454	ns	644e101b4210ed2957ac3b3c
Cercopithecidae	protgammawag?	mid-elev	0.10455	7	3000	1	0.07096	0.678718	-195250	-195115	7	269.904	1.60E-54	0.938402	0.712408959846206000000000000000	0.135883	ns	644e07ca4210ed2957ac394a
Cercopithecidae	protgammawag?	mid-elev	0.10455	8	3500	1	0.10482	1.00258	-195250	-195115	7	269.904	1.60E-54	1.14225	0.851522039699821000000000000000	0.0350351	ns	644e11fb4210ed2957ac3b8c
Cercopithecidae	protgammawag?	mid-lat	0.10455	1	0	13	0.08366	0.800191	-195250	-194905	7	689.861	1.06E-144	0.0499125	0.000030407064821713600000000000	17.3922	ss	644ea1944210ed2957ac49e4
Cercopithecidae	protgammawag?	mid-lat	0.10455	2	5	14	0.09909	0.947776	-195250	-194905	7	689.861	1.06E-144	7.56622	0	90.1811	ss	644eeb994210ed2957ac541f
Cercopithecidae	protgammawag?	mid-lat	0.10455	3	10	15	0.22572	2.15897	-195250	-194905	7	689.861	1.06E-144	5.15281	0.000000384565024824645000000000	25.7703	ss	644eece84210ed2957ac546d
Cercopithecidae	protgammawag?	mid-lat	0.10455	4	15	7	0.11712	1.12023	-195250	-194905	7	689.861	1.06E-144	0.828985	0.015718065012775200000000000000	5.83414	sig	644ea64c4210ed2957ac4ae6
Cercopithecidae	protgammawag?	mid-lat	0.10455	5	20	9	0.11068	1.05863	-195250	-194905	7	689.861	1.06E-144	1.71442	0.242749527567037000000000000000	1.36456	ns	644ea7574210ed2957ac4b34
Cercopithecidae	protgammawag?	mid-lat	0.10455	6	25	10	0.11835	1.13199	-195250	-194905	7	689.861	1.06E-144	0.865333	0.066560625029121500000000000000	3.36586	ns	644ea8604210ed2957ac4b86
Cercopithecidae	protgammawag?	mid-lat	0.10455	7	30	3	0.09314	0.890866	-195250	-194905	7	689.861	1.06E-144	0.820968	0.005082048288199690000000000000	7.85001	sig	644ea98e4210ed2957ac4bd4
Cercopithecidae	protgammawag?	mid-lat	0.10455	8	35	1	0.07965	0.761836	-195250	-194905	7	689.861	1.06E-144	0.95276	0.882777138919383000000000000000	0.95276	ns	644eaa834210ed2957ac4c26
Cryptobranchoidea	protgammawag?	CI	0.04917	2	5	1	0.07469	1.51902	-195250	-194905	7	689.861	1.06E-144	0.544538	0.127782074904637000000000000000	2.31924	ns	644f6a5f4210ed2957ac693f
Cryptobranchoidea	protgammawag?	CI	0.04917	3	10	1	0.02503	0.50905	-130720	-130463	10	513.905	4.71E-104	12.1142	0.002495777519756150000000000000	9.14369	sig	644f6b004210ed2957ac696b
Cryptobranchoidea	protgammawag?	CI	0.04917	4	15	3	0.02562	0.521049	-130720	-130463	10	513.905	4.71E-104	2.1812	0.000000136406560269364000000000	27.7731	ss	644f6bb14210ed2957ac6993
Cryptobranchoidea	protgammawag?	CI	0.04917	5	20	3	0.05576	1.13402	-130720	-130463	10	513.905	4.71E-104	0.225366	6.66134e-16	65.2143	ss	644f6c494210ed2957ac69bd
Cryptobranchoidea	protgammawag?	CI	0.04917	6	25	3	0.1204	2.44865	-130720	-130463	10	513.905	4.71E-104	1.86E-07	0	446.829	ss	644f6d034210ed2957ac69e5
Cryptobranchoidea	protgammawag?	CI	0.04917	7	30	4	0.06909	1.40513	-130720	-130463	10	513.905	4.71E-104	0.730397	1.31791e-09	0.730397	ss	644f6d994210ed2957ac6a0d
Cryptobranchoidea	protgammawag?	CI	0.04917	8	35	3	0.03899	0.792963	-130720	-130463	10	513.905	4.71E-104	1.06528	0.679136328225533000000000000000	0.1711	ns	644f6e3b4210ed2957ac6a35
Cryptobranchoidea	protgammawag?	CI	0.04917	9	40	5	0.07073	1.43848	-130720	-130463	10	513.905	4.71E-104	25.2693	0	179.607	ss	644f6ec94210ed2957ac6a5d
Cryptobranchoidea	protgammawag?	CI	0.04917	10	45	6	0.05661	1.15131	-130720	-130463	10	513.905	4.71E-104	0.679316	0.000479956540104464000000000000	12.192	ss	644f6f5b4210ed2957ac6a85
Cryptobranchoidea	protgammawag?	CI	0.04917	11	50	1	0.04984	1.01363	-130720	-130463	10	513.905	4.71E-104	0.377482	0.000065649858584704200000000000	15.9323	ss	644f6fed4210ed2957ac6ab5
Cryptobranchoidea	protgammawag?	CI	0.04917	1	55	4	0.04467	0.908481	-130720	-130463	10	513.905	4.71E-104	1.10556	0.199305825958741000000000000000	1.64745	ns	644f70b54210ed2957ac6ae1
Cryptobranchoidea	protgammawag?	lnR	0.04917	2	20.1	6	0.05247	1.06711	-130720	-130435	11	570.289	3.16E-115	0.799227	0.000691089625784568000000000000	11.5131	ss	64507d4a4210ed2957ac883f
Cryptobranchoidea	protgammawag?	lnR	0.04917	1	148	1	0.03093	0.629042	-130720	-130435	11	570.289	3.16E-115	1.30421	0.290423946260712000000000000000	1.11766	ns	64507cc74210ed2957ac8817
Cryptobranchoidea	protgammawag?	lnR	0.04917	11	403	2	0.03752	0.763067	-130720	-130435	11	570.289	3.16E-115	0.766166	0.006298501386710950000000000000	7.46286	sig	64507c344210ed2957ac87ef
Cryptobranchoidea	protgammawag?	lnR	0.04917	10	1097	1	0.05178	1.05308	-130720	-130435	11	570.289	3.16E-115	0.437232	0.000947124042897096000000000000	10.9282	ss	644fe7574210ed2957ac749e
Cryptobranchoidea	protgammawag?	lnR	0.04917	9	2981	5	0.04098	0.833435	-130720	-130435	11	570.289	3.16E-115	0.958208	0.778478982579084000000000000000	0.0791307	ns	644fe6084210ed2957ac7465
Cryptobranchoidea	protgammawag?	lnR	0.04917	8	8103	2	0.11149	2.26744	-130720	-130435	11	570.289	3.16E-115	1.00233	0.937000196186675000000000000000	0.00624744	ns	644fe51f4210ed2957ac743d
Cryptobranchoidea	protgammawag?	lnR	0.04917	7	22026	3	0.03403	0.692089	-130720	-130435	11	570.289	3.16E-115	1.18318	0.123776557692269000000000000000	2.36887	ns	644fe45e4210ed2957ac7411
Cryptobranchoidea	protgammawag?	lnR	0.04917	6	59874	5	0.09184	1.86781	-130720	-130435	11	570.289	3.16E-115	25.4195	0	455.135	ss	644fe3734210ed2957ac73e9
Cryptobranchoidea	protgammawag?	lnR	0.04917	5	162755	2	0.03258	0.662599	-130720	-130435	11	570.289	3.16E-115	1.19002	0.235382259684032000000000000000	1.40804	ns	644fe2e54210ed2957ac73c1
Cryptobranchoidea	protgammawag?	lnR	0.04917	4	442413	4	0.04828	0.9819	-130720	-130435	11	570.289	3.16E-115	1.13371	0.216507896050401000000000000000	1.52737	ns	644fe21a4210ed2957ac7399
Cryptobranchoidea	protgammawag?	lnR	0.04917	3	1202604	2	0.07347	1.4942	-130720	-130435	11	570.289	3.16E-115	50	0.163516501902816000000000000000	1.9414	ns	644fe1714210ed2957ac7371
Cryptobranchoidea	protgammawag?	lnR	0.04917	12	24154953	1	0.05861	1.19199	-130720	-130435	11	570.289	3.16E-115	50	0	79.4714	ss	644f71d04210ed2957ac6b15
Cryptobranchoidea	protgammawag?	mid-elev	0.04917	1	0	7	0.03378	0.687004	-130720	-130458	7	523.472	7.19E-109	1.11963	0.144738763140790000000000000000	2.12684	ns	644f56bf4210ed2957ac64e7
Cryptobranchoidea	protgammawag?	mid-elev	0.04917	2	500	8	0.08661	1.76144	-130720	-130458	7	523.472	7.19E-109	0.347742	0	78.2785	ss	644f56354210ed2957ac643d
Cryptobranchoidea	protgammawag?	mid-elev	0.04917	3	1000	4	0.04249	0.864145	-130720	-130458	7	523.472	7.19E-109	0.979998	0.878506155004471000000000000000	0.0233672	ns	644f55664210ed2957ac6333
Cryptobranchoidea	protgammawag?	mid-elev	0.04917	4	1500	5	0.08971	1.82449	-130720	-130458	7	523.472	7.19E-109	1.69E-21	0	76.629	ss	644f57424210ed2957ac6513
Cryptobranchoidea	protgammawag?	mid-elev	0.04917	5	2000	4	0.03969	0.8072	-130720	-130458	7	523.472	7.19E-109	0.975533	0.868852473551073000000000000000	0.0272634	ns	644f57ca4210ed2957ac653f
Cryptobranchoidea	protgammawag?	mid-elev	0.04917	6	2500	4	0.04921	1.00081	-130720	-130458	7	523.472	7.19E-109	0.968979	0.688778468069583000000000000000	0.160411	ns	644f585f4210ed2957ac6567
Cryptobranchoidea	protgammawag?	mid-elev	0.04917	7	3000	1	0.13076	2.65935	-130720	-130458	7	523.472	7.19E-109	2.197	0.015920186935898900000000000000	5.81167	ns	644f58e74210ed2957ac658f
Cryptobranchoidea	protgammawag?	mid-elev	0.04917	8	3500	1	0.05541	1.12691	-130720	-130458	7	523.472	7.19E-109	0.701615	0.086317307098252700000000000000	2.94175	ns	644f59894210ed2957ac65b7
Cryptobranchoidea	protgammawag?	mid-lat	0.04917	1	20	2	0.12194	2.47997	-130720	-130594	6	252.239	1.36E-51	0.701104	0.024736228760163400000000000000	5.04226	sig	644f5fa44210ed2957ac67a0
Cryptobranchoidea	protgammawag?	mid-lat	0.04917	2	25	6	0.05495	1.11755	-130720	-130594	6	252.239	1.36E-51	0.612962	0.000000177625295694205000000000	27.2625	ss	644f606c4210ed2957ac67c8
Cryptobranchoidea	protgammawag?	mid-lat	0.04917	3	30	13	0.06903	1.4039	-130720	-130594	6	252.239	1.36E-51	1.05687	0.117740232433889000000000000000	2.44713	ns	644f61094210ed2957ac67f0
Cryptobranchoidea	protgammawag?	mid-lat	0.04917	4	35	8	0.05274	1.07261	-130720	-130594	6	252.239	1.36E-51	0.78404	0.000000022469491156584800000000	31.2685	ss	644f61b64210ed2957ac6818
Cryptobranchoidea	protgammawag?	mid-lat	0.04917	5	40	3	0.04002	0.813911	-130720	-130594	6	252.239	1.36E-51	0.918558	0.446710235092221000000000000000	0.578986	ns	644f625e4210ed2957ac6840
Cryptobranchoidea	protgammawag?	mid-lat	0.04917	6	45	1	0.03316	0.674395	-130720	-130594	6	252.239	1.36E-51	1	0.999993912623895000000000000000	5.82E-11	ns	644f63054210ed2957ac686c
Cryptobranchoidea	protgammawag?	mid-lat	0.04917	7	55	1	0.05865	1.1928	-130720	-130594	6	252.239	1.36E-51	2.18E-07	1.22125e-15	64.0196	ss	644f63854210ed2957ac6894
Lacertoidea	protgammawag?	CI	0.05762	3	10	4	0.03913	0.679104	-201601	-201511	10	180.905	1.52E-33	0.969738	0.775287647275313000000000000000	0.0814905	ns	64535fb6b0247460d224a8e5
Lacertoidea	protgammawag?	CI	0.05762	4	15	2	0.05547	0.962687	-201601	-201511	10	180.905	1.52E-33	0.787529	0.000001595835372181220000000000	23.0289	ss	64536081b0247460d224a945
Lacertoidea	protgammawag?	CI	0.05762	5	20	7	0.05097	0.884589	-201601	-201511	10	180.905	1.52E-33	0.81268	0.000000235996440500763000000000	26.7133	ss	64536144b0247460d224a9a7
Lacertoidea	protgammawag?	CI	0.05762	6	25	4	0.05119	0.888407	-201601	-201511	10	180.905	1.52E-33	0.832583	0.000026051723053699400000000000	17.6861	ss	6453620db0247460d224aa05
Lacertoidea	protgammawag?	CI	0.05762	7	30	6	0.05326	0.924332	-201601	-201511	10	180.905	1.52E-33	0.834636	0.000526673951314227000000000000	12.0188	ss	645362ccb0247460d224aa42
Lacertoidea	protgammawag?	CI	0.05762	8	35	6	0.05964	1.03506	-201601	-201511	10	180.905	1.52E-33	0.850368	0.005868315043117240000000000000	7.5903	sig	645450e2b0247460d224eb67
Lacertoidea	protgammawag?	CI	0.05762	9	40	12	0.04724	0.819854	-201601	-201511	10	180.905	1.52E-33	1.00727	0.934423113082775000000000000000	0.00677019	ns	645364b7b0247460d224aac4
Lacertoidea	protgammawag?	CI	0.05762	10	45	5	0.06373	1.10604	-201601	-201511	10	180.905	1.52E-33	0.819626	0.033834081533989500000000000000	4.50307	sig	64536588b0247460d224ab03
Lacertoidea	protgammawag?	CI	0.05762	11	50	6	0.07881	1.36775	-201601	-201511	10	180.905	1.52E-33	0.701199	2.88465e-11	44.2537	ss	645366e3b0247460d224ab9
Lacertoidea	protgammawag?	CI	0.05762	1	55	1	0.10676	1.85283	-201601	-201511	10	180.905	1.52E-33	0.627915	0.001243632325000460000000000000	10.4244	sig	645367a9b0247460d224abd4
Lacertoidea	protgammawag?	CI	0.05762	2	60	2	0.06129	1.06369	-201601	-201511	10	180.905	1.52E-33	0.831638	0.047751552305404600000000000000	3.91871	sig	6453684db0247460d224ac26
Lacertoidea	protgammawag?	lnR	0.05762	10	1097	2	0.18259	3.16886	-201601	-201507	10	188.191	4.65E-35	0.446076	0.000000110776552819658000000000	28.1759	ss	64536e5cb0247460d224af70
Lacertoidea	protgammawag?	lnR	0.05762	9	2981	1	0.0378	0.656022	-201601	-201507	10	188.191	4.65E-35	1.13532	0.484061398064883000000000000000	0.489699	ns	64536dffb0247460d224af33
Lacertoidea	protgammawag?	lnR	0.05762	8	8103	5	0.05384	0.934398	-201601	-201507	10	188.191	4.65E-35	0.817218	0.001367924746570540000000000000	10.2485	sig	64536d85b0247460d224aeee
Lacertoidea	protgammawag?	lnR	0.05762	7	22026	4	0.07866	1.36515	-201601	-201507	10	188.191	4.65E-35	0.807473	0.111953122944231000000000000000	2.52643	ns	64536d06b0247460d224aea9
Lacertoidea	protgammawag?	lnR	0.05762	6	59874	6	0.05902	1.0243	-201601	-201507	10	188.191	4.65E-35	0.856919	0.013558564237257700000000000000	6.09473	sig	64536c7db0247460d224ae6c
Lacertoidea	protgammawag?	lnR	0.05762	5	162755	6	0.04989	0.865845	-201601	-201507	10	188.191	4.65E-35	0.876869	0.010743815140123700000000000000	6.50721	sig	64536baab0247460d224ae29
Lacertoidea	protgammawag?	lnR	0.05762	4	442413	8	0.05746	0.997223	-201601	-201507	10	188.191	4.65E-35	0.776499	0.000312714344823494000000000000	12.9927	ss	64536b3db0247460d224adec
Lacertoidea	protgammawag?	lnR	0.05762	3	1202604	9	0.05311	0.921729	-201601	-201507	10	188.191	4.65E-35	0.897687	0.047832166581652300000000000000	3.91587	sig	64536a73b0247460d224ad9b
Lacertoidea	protgammawag?	lnR	0.05762	2	3269017	6	0.04492	0.77959	-201601	-201507	10	188.191	4.65E-35	0.956944	0.775113808733735000000000000000	0.0816201	ns	64536a0db0247460d224ad5a
Lacertoidea	protgammawag?	lnR	0.05762	1	8886111	4	0.05191	0.900902	-201601	-201507	10	188.191	4.65E-35	0.599312	0.000639118404696215000000000000	11.6584	ss	64536996b0247460d224acf5
Lacertoidea	protgammawag?	lnR	0.05762	11	24154953	3	0.06141	1.06578	-201601	-201507	10	188.191	4.65E-35	0.726063	0.000031320983678639800000000000	17.3359	ss	6453690ab0247460d224ac90
Lacertoidea	protgammawag?	mid-elev	0.05762	1	0	8	0.04394	0.762582	-201601	-201536	5	130.704	1.69E-26	0.905265	0.032311853411474900000000000000	4.58187	sig	64520a464210ed2957acd329
Lacertoidea	protgammawag?	mid-elev	0.05762	2	500	14	0.05395	0.936307	-201601	-201536	5	130.704	1.69E-26	0.79938	0.000523808614593446000000000000	12.0289	ss	64520b244210ed2957acd36e
Lacertoidea	protgammawag?	mid-elev	0.05762	3	1000	18	0.05253	0.911663	-201601	-201536	5	130.704	1.69E-26	0.878837	0.000058666962250431000000000000	16.1452	ss	64520c4b4210ed2957acd3b0
Lacertoidea	protgammawag?	mid-elev	0.05762	4	1500	8	0.0734	1.27386	-201601	-201536	5	130.704	1.69E-26	0.743701	0.000000036438221773238400000000	30.3303	ss	64520d134210ed2957acd409
Lacertoidea	protgammawag?	mid-elev	0.05762	5	2000	6	0.06642	1.15272	-201601	-201536	5	130.704	1.69E-26	0.836088	0.006298512672980870000000000000	7.46285	sig	64520df34210ed2957acd466
Lacertoidea	protgammawag?	mid-elev	0.05762	6	2500	1	0.06223	1.08001	-201601	-201536	5	130.704	1.69E-26	0.803248	0.039986853630385100000000000000	4.21844	sig	64520e9e4210ed2957acd4c5
Lacertoidea	protgammawag?	mid-lat	0.05762	2	5	2	0.04001	0.694377	-201601	-201520	10	161.772	1.40E-29
Lacertoidea	protgammawag?	mid-lat	0.05762	3	10	1	0.05026	0.872267	-201601	-201520	10	161.772	1.40E-29
Lacertoidea	protgammawag?	mid-lat	0.05762	4	15	1	0.06578	1.14162	-201601	-201520	10	161.772	1.40E-29	0.617055	0.011914227250930200000000000000	6.32359	sig	64535910b0247460d224a562
Lacertoidea	protgammawag?	mid-lat	0.05762	5	20	2	0.04017	0.697154	-201601	-201520	10	161.772	1.40E-29	1.04361	0.785892987205499000000000000000	0.0737924	ns	645359a8b0247460d224a5c1
Lacertoidea	protgammawag?	mid-lat	0.05762	6	25	6	0.04331	0.751649	-201601	-201520	10	161.772	1.40E-29	1	1.000000000000000000000000000000	-0.140496	ns	64535a5eb0247460d224a620
Lacertoidea	protgammawag?	mid-lat	0.05762	7	30	7	0.05225	0.906803	-201601	-201520	10	161.772	1.40E-29	0.850154	0.000359224765755672000000000000	12.7332	ss	64535b37b0247460d224a678
Lacertoidea	protgammawag?	mid-lat	0.05762	8	35	9	0.05768	1.00104	-201601	-201520	10	161.772	1.40E-29	0.838103	0.000390688680747763000000000000	12.5762	ss	64535bfab0247460d224a6f2
Lacertoidea	protgammawag?	mid-lat	0.05762	9	40	22	0.06038	1.0479	-201601	-201520	10	161.772	1.40E-29	0.730856	0.000001338321827248910000000000	23.3673	ss	64535cc1b0247460d224a785
Lacertoidea	protgammawag?	mid-lat	0.05762	10	45	3	0.05985	1.0387	-201601	-201520	10	161.772	1.40E-29	0.89273	0.268977377467978000000000000000	1.22195	ns	64535dcfb0247460d224a7e9
Lacertoidea	protgammawag?	mid-lat	0.05762	11	50	1	0.06222	1.07983	-201601	-201520	10	161.772	1.40E-29	0.797412	0.025839182839118000000000000000	4.96675	sig	64535e8fb0247460d224a829
Lacertoidea	protgammawag?	mid-lat	0.05762	1	55	1	0.07505	1.3025	-201601	-201520	10	161.772	1.40E-29	0.638765	9.56901e-12	46.4148	ss	64535f34b0247460d224a883
Phasianoidea	protgammawag?	CI	0.04098	1	0	1	0.05464	1.33333	-180578	-180567	11	22.1719	0.0230745	0.829663	0.108388072302913000000000000000	2.57757	ns	64533a0ab0247460d2249d1e
Phasianoidea	protgammawag?	CI	0.04098	2	5	3	0.0388	0.946803	-180578	-180567	11	22.1719	0.0230745	0.946984	0.441443881051447000000000000000	0.592526	ns	64533c2db0247460d2249daa
Phasianoidea	protgammawag?	CI	0.04098	3	10	7	0.04387	1.07052	-180578	-180567	11	22.1719	0.0230745
Phasianoidea	protgammawag?	CI	0.04098	4	15	8	0.04127	1.00708	-180578	-180567	11	22.1719	0.0230745	0.996478	0.906055228497757000000000000000	0.0139277	ns	64533f8db0247460d2249e43
Phasianoidea	protgammawag?	CI	0.04098	5	20	8	0.03579	0.873353	-180578	-180567	11	22.1719	0.0230745	1.02908	0.188526376907404000000000000000	1.7291	ns	64534047b0247460d2249ea1
Phasianoidea	protgammawag?	CI	0.04098	6	25	7	0.04065	0.991947	-180578	-180567	11	22.1719	0.0230745	0.990222	0.877021191190682000000000000000	0.0239465	ns	6453413cb0247460d2249eee
Phasianoidea	protgammawag?	CI	0.04098	7	30	6	0.04	0.976086	-180578	-180567	11	22.1719	0.0230745	0.946152	0.012223472437629000000000000000	6.27816	sig	6453420bb0247460d2249f37
Phasianoidea	protgammawag?	CI	0.04098	8	35	7	0.04308	1.05124	-180578	-180567	11	22.1719	0.0230745
Phasianoidea	protgammawag?	CI	0.04098	9	40	5	0.03593	0.876769	-180578	-180567	11	22.1719	0.0230745	1	1.000000000000000000000000000000	-0.0978167	ns	645343d6b0247460d2249fc9
Phasianoidea	protgammawag?	CI	0.04098	10	45	6	0.03824	0.933138	-180578	-180567	11	22.1719	0.0230745	1.00383	1.000000000000000000000000000000	-0.0494655	ns	645344acb0247460d224a012
Phasianoidea	protgammawag?	CI	0.04098	11	50	4	0.05338	1.30259	-180578	-180567	11	22.1719	0.0230745	0.94136	0.609843905220290000000000000000	0.260402	ns	645345ceb0247460d224a05b
Phasianoidea	protgammawag?	CI	0.04098	12	55	4	0.04281	1.04466	-180578	-180567	11	22.1719	0.0230745	1.08317	0.673288340394565000000000000000	0.17778	ns	64534675b0247460d224a0cb
Phasianoidea	protgammawag?	lnR	0.04098	8	8103	1	0.06514	1.58956	-180578	-180557	8	42.6597	1.02E-06	0.780739	0.002142471278877120000000000000	9.42329	sig	64534f4fb0247460d224a3e1
Phasianoidea	protgammawag?	lnR	0.04098	7	22026	3	0.0416	1.01513	-180578	-180557	8	42.6597	1.02E-06	0.974589	0.954780388098537000000000000000	0.00321543	ns	64534e75b0247460d224a38c
Phasianoidea	protgammawag?	lnR	0.04098	6	59874	4	0.04623	1.12811	-180578	-180557	8	42.6597	1.02E-06	0.181808	0.006495823411314050000000000000	7.40734	sig	64534d96b0247460d224a30d
Phasianoidea	protgammawag?	lnR	0.04098	5	162755	2	0.04902	1.19619	-180578	-180557	8	42.6597	1.02E-06	0.883758	0.077947720736520100000000000000	3.10718	ns	64534ca5b0247460d224a2c4
Phasianoidea	protgammawag?	lnR	0.04098	4	442413	12	0.04778	1.16593	-180578	-180557	8	42.6597	1.02E-06	0.953973	0.083068395815651900000000000000	3.00382	ns	64534b61b0247460d224a273
Phasianoidea	protgammawag?	lnR	0.04098	3	1202604	20	0.04221	1.03001	-180578	-180557	8	42.6597	1.02E-06
Phasianoidea	protgammawag?	lnR	0.04098	2	3269017	8	0.03695	0.901659	-180578	-180557	8	42.6597	1.02E-06	1.18899	0.020508386577927900000000000000	5.36809	sig	6453492db0247460d224a1e1
Phasianoidea	protgammawag?	lnR	0.04098	1	8886111	10	0.03705	0.9041	-180578	-180557	8	42.6597	1.02E-06	0.937547	0.242012758653123000000000000000	1.36883	ns	6453485ab0247460d224a16d
Phasianoidea	protgammawag?	lnR	0.04098	9	24154953	7	0.03449	0.84163	-180578	-180557	8	42.6597	1.02E-06	0.992713	1.000000000000000000000000000000	-0.157795	ns	64534775b0247460d224a11b
Phasianoidea	protgammawag?	mid-elev	0.04098	1	0	4	0.03765	0.918741	-180578	-180570	9	16.5353	0.056511	0.954476	0.547052578331022000000000000000	0.362624	ns	6452ff06b0247460d22491a7
Phasianoidea	protgammawag?	mid-elev	0.04098	2	500	12	0.04382	1.0693	-180578	-180570	9	16.5353	0.056511	0.929115	0.000063987964535328000000000000	15.9808	ss	6452ffc4b0247460d22491f6
Phasianoidea	protgammawag?	mid-elev	0.04098	3	1000	21	0.04015	0.979746	-180578	-180570	9	16.5353	0.056511	1.06413	0.278747231035195000000000000000	1.17319	ns	64530088b0247460d2249247
Phasianoidea	protgammawag?	mid-elev	0.04098	4	1500	12	0.03997	0.975354	-180578	-180570	9	16.5353	0.056511	1.02025	0.786517706689562000000000000000	0.0733518	ns	6453016cb0247460d22492a9
Phasianoidea	protgammawag?	mid-elev	0.04098	5	2000	1	0.03601	0.878721	-180578	-180570	9	16.5353	0.056511	0.885709	0.618517334781149000000000000000	0.247957	ns	64530241b0247460d2249361
Phasianoidea	protgammawag?	mid-elev	0.04098	6	2500	5	0.03468	0.846266	-180578	-180570	9	16.5353	0.056511	1.01633	0.569551062251399000000000000000	0.323434	ns	64530522b0247460d2249400
Phasianoidea	protgammawag?	mid-elev	0.04098	7	3000	1	0.03702	0.903367	-180578	-180570	9	16.5353	0.056511	1.06423	0.389851447304270000000000000000	0.739405	ns	64531860b0247460d2249707
Phasianoidea	protgammawag?	mid-elev	0.04098	8	3500	7	0.04045	0.987067	-180578	-180570	9	16.5353	0.056511	0.980786	0.816937423185783000000000000000	0.0535857	ns	6453196ab0247460d2249771
Phasianoidea	protgammawag?	mid-elev	0.04098	9	4000	3	0.04891	1.19351	-180578	-180570	9	16.5353	0.056511	0.921986	0.258939627807587000000000000000	1.27442	ns	64531a25b0247460d22497bc
Phasianoidea	protgammawag?	mid-elev	0.04098	10	4500	1	0.05653	1.37945	-180578	-180570	9	16.5353	0.056511	0.905433	0.266834688672392000000000000000	1.23295	ns	64531bb9b0247460d2249805
Phasianoidea	protgammawag?	mid-lat	0.04098	1	0	3	0.0466	1.13714	-180578	-180556	12	43.5659	1.81E-05	0.904043	0.152290103472588000000000000000	2.04916	ns	64531c88b0247460d224984e
Phasianoidea	protgammawag?	mid-lat	0.04098	2	5	8	0.04316	1.0532	-180578	-180556	12	43.5659	1.81E-05	0.414186	0.013235697445941300000000000000	6.13733	sig	64531d47b0247460d2249897
Phasianoidea	protgammawag?	mid-lat	0.04098	3	10	4	0.05266	1.28502	-180578	-180556	12	43.5659	1.81E-05	0.848601	0.117885120806117000000000000000	2.4452	ns	64531e20b0247460d22498e4
Phasianoidea	protgammawag?	mid-lat	0.04098	4	15	5	0.03546	0.8653	-180578	-180556	12	43.5659	1.81E-05	1.26424	0.009852336867883000000000000000	6.6614	sig	64532716b0247460d224997f
Phasianoidea	protgammawag?	mid-lat	0.04098	5	20	9	0.03827	0.93387	-180578	-180556	12	43.5659	1.81E-05	1.00522	1.000000000000000000000000000000	-0.00920913	ns	64532831b0247460d22499cc
Phasianoidea	protgammawag?	mid-lat	0.04098	6	25	9	0.0443	1.08102	-180578	-180556	12	43.5659	1.81E-05	1.09585	0.219014399007841000000000000000	1.51082	ns	64532a12b0247460d2249a15
Phasianoidea	protgammawag?	mid-lat	0.04098	7	30	14	0.03787	0.924109	-180578	-180556	12	43.5659	1.81E-05	0.991092	0.596776293635856000000000000000	0.279885	ns	64532b0eb0247460d2249a5e
Phasianoidea	protgammawag?	mid-lat	0.04098	8	35	7	0.0422	1.02977	-180578	-180556	12	43.5659	1.81E-05	1.22904	0.185636774440201000000000000000	1.75191	ns	64532bf2b0247460d2249aaa
Phasianoidea	protgammawag?	mid-lat	0.04098	9	40	1	0.03602	0.878965	-180578	-180556	12	43.5659	1.81E-05	0.93633	0.275518809223238000000000000000	1.18906	ns	64532cc5b0247460d2249af3
Phasianoidea	protgammawag?	mid-lat	0.04098	10	45	1	0.03168	0.77306	-180578	-180556	12	43.5659	1.81E-05	0.987859	0.981481921708411000000000000000	0.000538753	ns	64532d73b0247460d2249b63
Phasianoidea	protgammawag?	mid-lat	0.04098	11	50	2	0.0615	1.50073	-180578	-180556	12	43.5659	1.81E-05	0.811346	0.000020169243828305200000000000	18.1732	ss	64532e28b0247460d2249bb1
Phasianoidea	protgammawag?	mid-lat	0.04098	12	55	3	0.03417	0.833821	-180578	-180556	12	43.5659	1.81E-05	1.48243	0.002965158344057630000000000000	8.82878	sig	64532ef4b0247460d2249bfe
Phasianoidea	protgammawag?	mid-lat	0.04098	13	60	1	0.02127	0.519034	-180578	-180556	12	43.5659	1.81E-05	24.6097	0.000045934462154728600000000000	16.6089	ss	64532fc4b0247460d2249c47
Ranoidea	protgammawag?	CI	0.07181	2	5	3	0.07301	1.01671	-312899	-312659	10	480.264	7.26E-97	0.864614	0.000000089284524773525200000000	28.5934	ss	64517c724210ed2957acbe32
Ranoidea	protgammawag?	CI	0.07181	3	10	5	0.05276	0.734717	-312899	-312659	10	480.264	7.26E-97	0.78788	2.92377e-12	48.7391	ss	64517d734210ed2957acbea7
Ranoidea	protgammawag?	CI	0.07181	4	15	10	0.05529	0.769948	-312899	-312659	10	480.264	7.26E-97	1	0.461878663195927000000000000000	0.541338	ns	64517e3a4210ed2957acbf06
Ranoidea	protgammawag?	CI	0.07181	5	20	15	0.0717	0.998468	-312899	-312659	10	480.264	7.26E-97	1.74257	0	199.376	ss	64517f064210ed2957acbf58
Ranoidea	protgammawag?	CI	0.07181	6	25	11	0.06603	0.91951	-312899	-312659	10	480.264	7.26E-97	1.00401	0.612986186265951000000000000000	0.255849	ns	64517fd34210ed2957acbf9f
Ranoidea	protgammawag?	CI	0.07181	7	30	8	0.11645	1.62164	-312899	-312659	10	480.264	7.26E-97	1.4395	2.52248e-10	40.0132	ss	6451808a4210ed2957acbffb
Ranoidea	protgammawag?	CI	0.07181	8	35	2	0.04462	0.621362	-312899	-312659	10	480.264	7.26E-97	1.2075	0.446218319471654000000000000000	0.58024	ns	6451814c4210ed2957acc05d
Ranoidea	protgammawag?	CI	0.07181	9	40	4	0.08478	1.18062	-312899	-312659	10	480.264	7.26E-97	2.32046	0	138.473	ss	6451820d4210ed2957acc0b8
Ranoidea	protgammawag?	CI	0.07181	10	45	3	0.0491	0.683749	-312899	-312659	10	480.264	7.26E-97	3.34648	2.44249e-15	62.6978	ss	645182a94210ed2957acc11c
Ranoidea	protgammawag?	CI	0.07181	11	50	1	0.08366	1.16502	-312899	-312659	10	480.264	7.26E-97	3.68516	6.21281e-11	42.7523		645183804210ed2957acc192
Ranoidea	protgammawag?	CI	0.07181	1	55	3	0.03813	0.530985	-312899	-312659	10	480.264	7.26E-97	9.62657	0	98.6167	ss	645184244210ed2957acc1fd
Ranoidea	protgammawag?	lnR	0.07181	12	20.1	1	0.03742	0.521097	-312899	-312762	11	274.853	1.71E-52	5.56729	0.000002656144665991170000000000	22.0502	ss	6451de8a4210ed2957accf7e
Ranoidea	protgammawag?	lnR	0.07181	11	54.6	1	0.0615	0.856427	-312899	-312762	11	274.853	1.71E-52	0.750796	0.051888814879379800000000000000	3.77935	ns	6451ddbb4210ed2957accf34
Ranoidea	protgammawag?	lnR	0.07181	10	1097	1	0.06468	0.90071	-312899	-312762	11	274.853	1.71E-52	2.07397	1.45776e-10	41.0847	ss	6451dce44210ed2957acceed
Ranoidea	protgammawag?	lnR	0.07181	9	2981	2	0.05876	0.81827	-312899	-312762	11	274.853	1.71E-52	0.834612	0.039784260697387200000000000000	4.22706	sig	6451dbe24210ed2957acce5f
Ranoidea	protgammawag?	lnR	0.07181	8	8103	2	0.04104	0.571508	-312899	-312762	11	274.853	1.71E-52	4.0508	2.56462e-14	58.0437	ss	6451d7514210ed2957accdbe
Ranoidea	protgammawag?	lnR	0.07181	7	22026	3	0.05329	0.742097	-312899	-312762	11	274.853	1.71E-52	1	0.040579074506094300000000000000	4.19351	sig	6451d6464210ed2957accd69
Ranoidea	protgammawag?	lnR	0.07181	6	59874	5	0.07218	1.00515	-312899	-312762	11	274.853	1.71E-52	0.558281	0	95.4319		6451d55d4210ed2957accd1a
Ranoidea	protgammawag?	lnR	0.07181	5	162755	14	0.06522	0.90823	-312899	-312762	11	274.853	1.71E-52	1.29033	0	91.9271		6451d3f44210ed2957accc9a
Ranoidea	protgammawag?	lnR	0.07181	4	442413	10	0.08804	1.22601	-312899	-312762	11	274.853	1.71E-52	1.85299	0	121.456		6451d22b4210ed2957accb96
Ranoidea	protgammawag?	lnR	0.07181	3	1202604	12	0.06414	0.89319	-312899	-312762	11	274.853	1.71E-52	0.661543	0	211.744		6451d1354210ed2957accb4f
Ranoidea	protgammawag?	lnR	0.07181	2	3269017	7	0.05349	0.744882	-312899	-312762	11	274.853	1.71E-52	0.779587	1.46276e-11	45.5834		6451ccf54210ed2957accab3
Ranoidea	protgammawag?	lnR	0.07181	1	8886111	7	0.07928	1.10402	-312899	-312762	11	274.853	1.71E-52	1.80123	0	257.241		6451ca9d4210ed2957acc996
Ranoidea	protgammawag?	mid-elev	0.07181	1	0	12	0.05361	0.746553	-312899	-312531	7	735.618	1.44E-154	0.904391	0.000028458813802867400000000000	17.5181	ss	6450c5194210ed2957ac941c
Ranoidea	protgammawag?	mid-elev	0.07181	2	500	27	0.0562	0.782621	-312899	-312531	7	735.618	1.44E-154	0.869953	0	71.3812	ss	6450c6214210ed2957ac9463
Ranoidea	protgammawag?	mid-elev	0.07181	3	1000	12	0.12642	1.76048	-312899	-312531	7	735.618	1.44E-154	1	0.168795731006641000000000000000	1.89361	ns	6450c7294210ed2957ac94aa
Ranoidea	protgammawag?	mid-elev	0.07181	4	1500	5	0.05416	0.754213	-312899	-312531	7	735.618	1.44E-154	0.790624	0.000011163727165142100000000000	19.3012	ss	6450c8404210ed2957ac94f5
Ranoidea	protgammawag?	mid-elev	0.07181	5	2000	4	0.08871	1.23534	-312899	-312531	7	735.618	1.44E-154	0.694399	0.000000624031043949813000000000	24.8365	ss	6450c9ab4210ed2957ac95bc
Ranoidea	protgammawag?	mid-elev	0.07181	6	2500	1	0.0001	0.00139256	-312899	-312531	7	735.618	1.44E-154	1	1.000000000000000000000000000000	-2.21908	ns	6450caa04210ed2957ac9607
Ranoidea	protgammawag?	mid-elev	0.07181	7	3000	1	0.02661	0.370561	-312899	-312531	7	735.618	1.44E-154	2.52122	1.86708e-10	40.601	ss	6450cb6c4210ed2957ac964f
Ranoidea	protgammawag?	mid-elev	0.07181	8	3900	3	0.05395	0.751288	-312899	-312531	7	735.618	1.44E-154	2.6762	0	112.235	ss	6450cc164210ed2957ac9699
Ranoidea	protgammawag?	mid-lat	0.07181	1	0	1	0.08524	1.18702	-312899	-312676	11	445.619	1.23E-88	1.08168	6.09467e-11	42.7899	ss	645166e14210ed2957acb88b
Ranoidea	protgammawag?	mid-lat	0.07181	2	5	1	0.09923	1.38184	-312899	-312676	11	445.619	1.23E-88	0.796085	0.000000038569668348031800000000	30.2201	ss	645167f94210ed2957acb8e4
Ranoidea	protgammawag?	mid-lat	0.07181	3	10	2	0.04783	0.666063	-312899	-312676	11	445.619	1.23E-88	0.104964	1.9984e-15	63.0482	ss	645169a74210ed2957acb9e6
Ranoidea	protgammawag?	mid-lat	0.07181	4	15	3	0.05523	0.769113	-312899	-312676	11	445.619	1.23E-88	0.798994	7.72512e-09	33.3431	ss	6451696d4210ed2957acb98f
Ranoidea	protgammawag?	mid-lat	0.07181	5	20	8	0.07501	1.04456	-312899	-312676	11	445.619	1.23E-88	0.513399	0	132.561	ss	64516ad84210ed2957acba2f
Ranoidea	protgammawag?	mid-lat	0.07181	6	25	21	0.07353	1.02395	-312899	-312676	11	445.619	1.23E-88	0.615738	0	358.664	ss	64516bbd4210ed2957acba76
Ranoidea	protgammawag?	mid-lat	0.07181	7	30	13	0.08286	1.15388	-312899	-312676	11	445.619	1.23E-88	1.9547	0	161.978	ss	64516cd44210ed2957acbae1
Ranoidea	protgammawag?	mid-lat	0.07181	8	35	9	0.05281	0.735413	-312899	-312676	11	445.619	1.23E-88	1.30395	0	114.546	ss	64516dd44210ed2957acbb56
Ranoidea	protgammawag?	mid-lat	0.07181	9	40	3	0.04546	0.633059	-312899	-312676	11	445.619	1.23E-88	0.802267	2.22045e-16	67.2072	ss	64516e964210ed2957acbb9d
Ranoidea	protgammawag?	mid-lat	0.07181	10	45	1	0.04199	0.584738	-312899	-312676	11	445.619	1.23E-88	4.67303	0.000163904443503892000000000000	14.2053	ss	64516fb74210ed2957acbc2d
Ranoidea	protgammawag?	mid-lat	0.07181	11	50	1	0.0272	0.378777	-312899	-312676	11	445.619	1.23E-88	1.36441	0.377270140369701000000000000000	0.779578	ns	645170654210ed2957acbc91
Ranoidea	protgammawag?	mid-lat	0.07181	12	55	2	0.05594	0.779	-312899	-312676	11	445.619	1.23E-88	1.002	0	274.426	ss	6451711d4210ed2957acbcf5
